# Rational reduction of a sorghum SynCom that preserves growth promotion reveals flavonoid-mediated plant microbe interactions

**DOI:** 10.64898/2026.03.20.709941

**Authors:** Dean Pettinga, Citlali Fonseca-García, Genevieve Krause, Hannah Ploemacher, Travis Wheeler, Chaevien S. Clendinen, Pubudu Handakumbura, Robert Egbert, Devin Coleman-Derr

## Abstract

- Plant growth is influenced by the composition of its associated microbiome. The inherent complexity and functional redundancy of natural plant microbiomes presents a formidable barrier to understanding the myriad biological interactions therein. Efforts have been made to develop synthetic microbial communities (SynComs) that can provide a rigorous and generalizable framework for the rational design of next-generation microbial products for sustainable agriculture. We test multiple strategies for stable, plant growth promoting SynCom design and evaluate the phenotypic and molecular impacts of a successful plant-SynCom interaction.
- We designed 4 distinct, reduced-complexity variants of SynCom SRC1 and assessed their capacities for colonization, stability, and plant growth promotion. To understand the impact on plant performance of our highest performing SynCom variant, we characterized the host’s longitudinal transcriptional response to SynCom inoculation and corroborated the results with metabolomics analysis.
- The top performing SynCom stably colonized sorghum roots and rhizospheres, elicited plant growth promotion, and induced dynamic spatiotemporal gene transcription in sorghum roots and shoots defined by modulation of growth-defense tradeoff machinery and enhanced flavonoid production.
- The resultant reduced-complexity SynCom is a highly stable, soil-independent, plant growth promoting, and demonstrates the utility of colonization-based selection criteria, integrated with longitudinal transcriptomic and metabolomic characterization.
