## Supplement SD1 for "Rational reduction of a sorghum SynCom that preserves growth promotion reveals flavonoid-mediated plant microbe interactions"

### Sheet: Sheet1
Supplement SD1. SynCom variant formulations. All 57 strains included in SRC1 are listed including their Genus, membership in reduced complexity SynComs: SRC2v1, SRC2v2, SRC2v3, and SRC2v4. Finally, for strains derived from field soil and cultured on sorghum exudates, notes regarding culturing media and metabolites utilization are listed.
Strain	Genus	SRC2v1	SRC2v2	SRC2v3	SRC2v4	Sorghum Exudate Metabolism Notes
SO6a	Acinetobacter	-	-	-	SRC2v4	sorgoleone solubilizer
SO1	Acinetobacter	SRC2v1	SRC2v2	-	-	sorgoleone solubilizer
TBS113	Bacillus	-	-	SRC2v3	-	-
TBS111	Bacillus	SRC2v1	-	SRC2v3	-	-
TBS109	Bacillus	-	-	-	-	-
TBS105	Bacillus	-	-	-	-	-
TBS104	Bacillus	-	-	-	-	-
TBS103	Bacillus	-	-	-	-	-
TBS102	Bacillus	-	-	-	-	-
TBS099	Bacillus	-	-	-	-	-
TBS067	Bacillus	-	-	SRC2v3	-	-
TBS065	Bacillus	-	SRC2v2	-	-	-
TBS056	Bacillus	-	-	-	-	-
TBS055	Bacillus	SRC2v1	-	-	-	-
TBS053	Bacillus	-	SRC2v2	-	-	-
TBS051	Bacillus	-	-	SRC2v3	-	-
TBS046	Bacillus	-	-	-	-	-
TBS040	Bacillus	-	SRC2v2	-	-	-
TBS037	Bacillus	-	-	-	-	-
TBS022	Bacillus	-	-	-	-	-
TBS043	Brevibacillus	-	-	-	-	-
SO8-2	Burkholderia	SRC2v1	SRC2v2	SRC2v3	SRC2v4	sorgoleone solubilizer
TBS030	Chryseobacterium	-	-	-	SRC2v4	-
TBS027	Chryseobacterium	SRC2v1	-	SRC2v3	SRC2v4	-
TBS021	Chryseobacterium	-	SRC2v2	-	-	-
CO6	Chryseobacterium	-	-	-	-	o-coumaric acid solubilizer
PH2	Enterobacter	SRC2v1	-	-	SRC2v4	o-coumaric acid solubilizer
SO6b	Flavobacterium	SRC2v1	-	-	SRC2v4	sorgoleone solubilizer
SAI226	Kribbella	-	SRC2v2	-	SRC2v4	-
TBS075	Lysobacter	SRC2v1	-	-	-	-
TBS092	Paenibacillus	-	-	-	-	-
TBS091	Paenibacillus	-	SRC2v2	-	-	-
TBS090	Paenibacillus	-	-	SRC2v3	-	-
004-C2	Paenibacillus	-	-	SRC2v3	-	-
004-C1	Paenibacillus	-	SRC2v2	-	-	-
CO4	Paraburkholderia	-	-	-	SRC2v4	o-coumaric acid solubilizer
CO2	Paraburkholderia	SRC2v1	-	SRC2v3	-	o-coumaric acid solubilizer
TBS010	Pseudomonas	-	SRC2v2	-	-	-
TBS004	Pseudomonas	-	-	SRC2v3	-	-
NA5	Pseudomonas	-	SRC2v2	SRC2v3	-	sorgoleone solubilizer
TBS049	Pseudomonas	SRC2v1	-	SRC2v3	-	-
TBS031	Pseudomonas	-	-	-	-	-
TBS028	Pseudomonas	SRC2v1	-	SRC2v3	SRC2v4	-
SO8-1	Pseudomonas	-	-	-	SRC2v4	sorgoleone solubilizer
NA8	Pseudomonas	-	-	-	SRC2v4	sorgoleone solubilizer
NA2a	Pseudomonas	-	-	-	SRC2v4	sorgoleone solubilizer
TBS045	Rhizobium	-	-	-	SRC2v4	-
TBS038	Rhizobium	SRC2v1	SRC2v2	-	-	-
S1	Rhodococcus	-	SRC2v2	SRC2v3	-	-
MH2	Rhodococcus	SRC2v1	-	SRC2v3	-	MHPP solubilizer
Sin1	Sphingobium	SRC2v1	-	-	SRC2v4	sorgoleone solubilizer
SAI211	Streptomyces	-	SRC2v2	-	-	-
SAI190	Streptomyces	-	-	-	-	-
SAI175	Streptomyces	SRC2v1	-	-	-	-
SAI173	Streptomyces	-	SRC2v2	-	-	-
SAI110	Streptomyces	-	-	-	-	-
SAI104	Streptomyces	-	-	-	SRC2v4	-
