## Supplement SD2 for "Rational reduction of a sorghum SynCom that preserves growth promotion reveals flavonoid-mediated plant microbe interactions"

### Sheet: SRC2v3_selection
Supplement SD2. Linear model results from a permutational membership experiment in which the three most abundant genera in SRC1 (Bacillus, Pseudomonas, Streptomyces) were individually depleted. Slopes and p-values describe the relationship between strain relative abundance (16S rRNA amplicon sequencing) and shoot phenotype. These results informed strain selection for SRC2v3. Strains sharing ident…
Strain	Strains with shared 16S rRNA v3-v4	SRC2v3 members	Genus	Phenotype ~ Abundance (Slope, rhizosphere)	Phenotype ~ Abundance (P value, rhizosphere)	Phenotype ~ Abundance (Slope, root)	Phenotype ~ Abundance (P value, root)
TBS051	TBS051/TBS065/TBS099/TBS103/TBS104	SRC2v3	Bacillus	-79.4858	0.464827	22.2436	0.609189
TBS067	TBS040/TBS046/TBS055/TBS067/TBS109	SRC2v3	Bacillus	48.8561	0.390273	0.483065	0.990509
TBS113	TBS113	SRC2v3	Bacillus	85.647	0.545246	3.71227	0.890411
TBS111	TBS111	SRC2v3	Bacillus	15.3934	0.850406	8.58033	0.742751
SO8-2	SO8-2	SRC2v3	Burkholderia	31.2697	0.612679	1.71146	0.974123
TBS027	TBS027	SRC2v3	Chryseobacterium	36.4206	0.570367	53.8154	0.31562
TBS090	TBS090/TBS092	SRC2v3	Paenibacillus	-35.5342	0.790449	27.2682	0.521325
004-C2	004-C1/004-C2	SRC2v3	Paenibacillus	28.3683	0.824961	80.3821	0.293622
CO2	CO2/CO4	SRC2v3	Paraburkholderia	35.2456	0.753646	-157.244	0.219125
NA5	NA5	SRC2v3	Pseudomonas	235.313	0.254067	-59.8962	0.641458
TBS004	TBS004/TBS010	SRC2v3	Pseudomonas	32.4612	0.506326	0.413945	0.98777
TBS028	TBS028/TBS031	SRC2v3	Pseudomonas_E	58.5418	0.467564	69.5125	0.163368
TBS049	TBS049	SRC2v3	Pseudomonas_E	309.492	0.0124165	19.8012	0.886424
MH2	MH2	SRC2v3	Rhodococcus	35.2901	0.788565	24.4637	0.763781
S1	S1	SRC2v3	Rhodococcus	46.7611	0.641751	18.9707	0.81939
SO1	S01/SO6a	-	Acinetobacter	-195.883	0.134577	-24.4239	0.762086
SO6a	S01/SO6a	-	Acinetobacter	-195.883	0.134577	-24.4239	0.762086
TBS065	TBS051/TBS065/TBS099/TBS103/TBS104	-	Bacillus	-79.4858	0.464827	22.2436	0.609189
TBS099	TBS051/TBS065/TBS099/TBS103/TBS104	-	Bacillus	-79.4858	0.464827	22.2436	0.609189
TBS103	TBS051/TBS065/TBS099/TBS103/TBS104	-	Bacillus	-79.4858	0.464827	22.2436	0.609189
TBS104	TBS051/TBS065/TBS099/TBS103/TBS104	-	Bacillus	-79.4858	0.464827	22.2436	0.609189
TBS022	TBS022/TBS037/TBS053/TBS056	-	Bacillus	-139.34	0.385363	37.2217	0.526045
TBS037	TBS022/TBS037/TBS053/TBS056	-	Bacillus	-139.34	0.385363	37.2217	0.526045
TBS053	TBS022/TBS037/TBS053/TBS056	-	Bacillus	-139.34	0.385363	37.2217	0.526045
TBS056	TBS022/TBS037/TBS053/TBS056	-	Bacillus	-139.34	0.385363	37.2217	0.526045
TBS040	TBS040/TBS046/TBS055/TBS067/TBS109	-	Bacillus	48.8561	0.390273	0.483065	0.990509
TBS046	TBS040/TBS046/TBS055/TBS067/TBS109	-	Bacillus	48.8561	0.390273	0.483065	0.990509
TBS055	TBS040/TBS046/TBS055/TBS067/TBS109	-	Bacillus	48.8561	0.390273	0.483065	0.990509
TBS109	TBS040/TBS046/TBS055/TBS067/TBS109	-	Bacillus	48.8561	0.390273	0.483065	0.990509
TBS102	TBS102/TBS105	-	Bacillus	-98.5742	0.31595	10.9461	0.756042
TBS105	TBS102/TBS105	-	Bacillus	-98.5742	0.31595	10.9461	0.756042
TBS043	TBS043	-	Brevibacillus	-	-	-	-
TBS021	TBS021/TBS030	-	Chryseobacterium	-142.857	0.00281273	-132.906	0.00318891
TBS030	TBS021/TBS030	-	Chryseobacterium	-142.857	0.00281273	-132.906	0.00318891
CO6	CO6	-	Chryseobacterium	-83.5051	0.536176	37.7579	0.37755
PH2	PH2	-	Enterobacter	-35.8493	0.658614	-69.3378	0.225836
SO6b	SO6b	-	Flavobacterium	-48.8695	0.519339	47.5159	0.660177
SAI226	SAI226	-	Kribbella	-104.7	0.442252	-228.162	0.00843675
TBS075	TBS075	-	Lysobacter	1.51393	0.980558	-81.706	0.238093
TBS092	TBS090/TBS092	-	Paenibacillus	-35.5342	0.790449	27.2682	0.521325
004-C1	004-C1/004-C2	-	Paenibacillus	28.3683	0.824961	80.3821	0.293622
TBS091	TBS091	-	Paenibacillus	-7.08219	0.814582	25.7358	0.52746
CO4	CO2/CO4	-	Paraburkholderia	35.2456	0.753646	-157.244	0.219125
TBS010	TBS004/TBS010	-	Pseudomonas	32.4612	0.506326	0.413945	0.98777
NA8	NA8	-	Pseudomonas	191.128	0.188074	-102.314	0.54977
NA2a	NA2	-	Pseudomonas	-28.8434	0.85185	44.5278	0.496652
TBS031	TBS028/TBS031	-	Pseudomonas_E	58.5418	0.467564	69.5125	0.163368
SO8-1	SO8-1	-	Pseudomonas_E	-12.0374	0.879592	3.82144	0.935121
TBS038	TBS038/TBS045	-	Rhizobium	-175.388	0.100768	-145.984	0.268693
TBS045	TBS038/TBS045	-	Rhizobium	-175.388	0.100768	-145.984	0.268693
Sin1	Sin1	-	Sphingobium	-145.734	0.437989	106.147	0.146778
SAI104	SAI104	-	Streptomyces	26.24	0.306085	-59.5259	0.141249
SAI110	SAI110/SAI175/SAI211	-	Streptomyces	-15.9031	0.726035	-26.1865	0.451495
SAI175	SAI110/SAI175/SAI211	-	Streptomyces	-15.9031	0.726035	-26.1865	0.451495
SAI173	SAI173/SAI190	-	Streptomyces	-	-	-43.8693	0.582703
SAI190	SAI173/SAI190	-	Streptomyces	-	-	-43.8693	0.582703
SAI211	SAI110/SAI175/SAI211	-	Streptomyces	-15.9031	0.726035	-26.1865	0.451495
