## Supplement SD3 for "Rational reduction of a sorghum SynCom that preserves growth promotion reveals flavonoid-mediated plant microbe interactions"

### Sheet: Hoja1
Supplement SD3. Root and rhizosphere relative abundance of strains in the permutational membership experiment, determined by 16S rRNA amplicon sequencing. Strains were ranked by mean relative abundance in roots, and the top 15 root-colonizing members were selected for formulation of SRC2v4. Among these, priority was given to strains capable of utilizing sorghum root exudates as a carbon source. S…
Strain	Strains with shared 16S rRNA v3-v4	SRC2v4	Genus	Sorghum Exudate Metabolism Notes	Relative abundance of SRC1 members in root	Relative abundance of SRC1 members in rhizosphere
SO6b	SO6b	SRC2v4	Flavobacterium	sorgoleone solubilizer	21.9274	12.2394
TBS038	TBS038/TBS045	-	Rhizobium	-	13.3454	12.6229
TBS045	TBS038/TBS045	SRC2v4	Rhizobium	-	13.3454	12.6229
TBS021	TBS021/TBS030	-	Chryseobacterium	-	8.02246	13.0512
TBS030	TBS021/TBS030	SRC2v4	Chryseobacterium	-	8.02246	13.0512
SAI226	SAI226	SRC2v4	Kribbella	-	5.68495	0.834069
SO8-2	SO8-2	SRC2v4	Burkholderia	sorgoleone solubilizer	5.67719	10.3218
CO2	CO2/CO4	-	Paraburkholderia	o-coumaric acid solubilizer	5.4232	4.71533
CO4	CO2/CO4	SRC2v4	Paraburkholderia	o-coumaric acid solubilizer	5.4232	4.71533
PH2	PH2	SRC2v4	Enterobacter	o-coumaric acid solubilizer	4.11213	3.77631
TBS075	TBS075	-	Lysobacter	-	3.39712	2.68495
TBS028	TBS028/TBS031	SRC2v4	PseudomonasE	-	3.37325	3.39524
TBS031	TBS028/TBS031	-	PseudomonasE	-	3.37325	3.39524
TBS027	TBS027	SRC2v4	Chryseobacterium	-	2.94037	6.58226
SO1	S01/SO6a	-	Acinetobacter	sorgoleone solubilizer	1.77831	2.23658
SO6a	S01/SO6a	SRC2v4	Acinetobacter	sorgoleone solubilizer	1.77831	2.23658
SAI104	SAI104	SRC2v4	Streptomyces	-	1.46126	0.0393574
NA8	NA8	SRC2v4	Pseudomonas	sorgoleone solubilizer	0.992669	1.60918
TBS049	TBS049	-	PseudomonasE	-	0.970356	1.67663
NA5	NA5	-	Pseudomonas	sorgoleone solubilizer	0.845011	1.30991
MH2	MH2	-	Rhodococcus	MHPP solubilizer	0.820563	0.514734
TBS051	TBS051/TBS065/TBS099/TBS103/TBS104	-	Bacillus	-	0.583455	0.586812
TBS065	TBS051/TBS065/TBS099/TBS103/TBS104	-	Bacillus	-	0.583455	0.586812
TBS099	TBS051/TBS065/TBS099/TBS103/TBS104	-	Bacillus	-	0.583455	0.586812
TBS103	TBS051/TBS065/TBS099/TBS103/TBS104	-	Bacillus	-	0.583455	0.586812
TBS104	TBS051/TBS065/TBS099/TBS103/TBS104	-	Bacillus	-	0.583455	0.586812
NA2a	NA2	SRC2v4	Pseudomonas	sorgoleone solubilizer	0.531067	0.679109
SO8-1	SO8-1	SRC2v4	PseudomonasE	sorgoleone solubilizer	0.51535	0.428765
Sin1	Sin1	SRC2v4	Sphingobium	sorgoleone solubilizer	0.389229	0.356069
TBS090	TBS090/TBS092	-	Paenibacillus	-	0.362064	0.335541
TBS092	TBS090/TBS092	-	Paenibacillus	-	0.362064	0.335541
TBS022	TBS022/TBS037/TBS053/TBS056	-	Bacillus	-	0.280377	0.240003
TBS037	TBS022/TBS037/TBS053/TBS056	-	Bacillus	-	0.280377	0.240003
TBS053	TBS022/TBS037/TBS053/TBS056	-	Bacillus	-	0.280377	0.240003
TBS056	TBS022/TBS037/TBS053/TBS056	-	Bacillus	-	0.280377	0.240003
CO6	CO6	-	Chryseobacterium	o-coumaric acid solubilizer	0.261944	0.324583
004-C2	004-C1/004-C2	-	Paenibacillus	-	0.223719	0.157275
004-C1	004-C1/004-C2	-	Paenibacillus	-	0.223719	0.157275
S1	S1	-	Rhodococcus	-	0.176763	0.0838082
TBS040	TBS040/TBS046/TBS055/TBS067/TBS109	-	Bacillus	-	0.164733	0.134278
TBS046	TBS040/TBS046/TBS055/TBS067/TBS109	-	Bacillus	-	0.164733	0.134278
TBS055	TBS040/TBS046/TBS055/TBS067/TBS109	-	Bacillus	-	0.164733	0.134278
TBS067	TBS040/TBS046/TBS055/TBS067/TBS109	-	Bacillus	-	0.164733	0.134278
TBS109	TBS040/TBS046/TBS055/TBS067/TBS109	-	Bacillus	-	0.164733	0.134278
SAI110	SAI110/SAI175/SAI211	-	Streptomyces	-	0.128837	0.0861233
SAI175	SAI110/SAI175/SAI211	-	Streptomyces	-	0.128837	0.0861233
SAI211	SAI110/SAI175/SAI211	-	Streptomyces	-	0.128837	0.0861233
TBS102	TBS102/TBS105	-	Bacillus	-	0.090031	0.14678
TBS105	TBS102/TBS105	-	Bacillus	-	0.090031	0.14678
TBS113	TBS113	-	Bacillus	-	0.0851802	0.0984708
TBS111	TBS111	-	Bacillus	-	0.0473439	0.0688369
TBS004	TBS004/TBS010	-	Pseudomonas	-	0.0409408	0.113442
TBS010	TBS004/TBS010	-	Pseudomonas	-	0.0409408	0.113442
SAI173	SAI173/SAI190	-	Streptomyces	-	0.0310452	0
SAI190	SAI173/SAI190	-	Streptomyces	-	0.0310452	0
TBS091	TBS091	-	Paenibacillus	-	0.0153286	0.0580329
TBS043	TBS043	-	Brevibacillus	-	-	-
