## Supplement SD5 for "Rational reduction of a sorghum SynCom that preserves growth promotion reveals flavonoid-mediated plant microbe interactions"

### Sheet: Supplement SD5
Supplement SD5. Relative abundance of SRC2v4 community members across experiments. Mean relative abundance of the 15 bacterial isolates comprising the SynCom SRC2v4 across two independent 16S rRNA amplicon sequencing experiments: the metabolomics experiment, and the SRC2 formulation comparison experiment (SRC2v1–v4). Only rhizosphere samples inoculated with SRC2v4 were included. Relative abundanc…
Isolate	Metabolomics	SRC2s formulations	Sum across experiments
SO8-2	0.341193	0.167275	0.508468
TBS045	0.0900356	0.209512	0.299548
PH2	0.137431	0.106483	0.243914
SO6b	0.0865346	0.146882	0.233417
TBS028	0.117134	0.0825467	0.199681
CO4	0.0485396	0.0760985	0.124638
NA8	0.0463339	0.0495737	0.0959075
TBS027	0.0146336	0.0423882	0.0570218
SO8-1	0.0347771	0.0211765	0.0559537
NA2a	0.0295858	0.0195271	0.0491129
SO6a	0.0157727	0.0245151	0.0402878
Sin1	0.017093	0.020679	0.037772
TBS030	0.0114684	0.0147718	0.0262402
SAI226	0.00804777	0.0160374	0.0240852
SAI104	0.00141961	0.00253326	0.00395287
